# Next-generation phylogeography resolves post-glacial colonization patterns in a widespread carnivore, the red fox (*Vulpes vulpes*), in Europe

**DOI:** 10.1101/2020.02.21.954966

**Authors:** Allan D. McDevitt, Ilaria Coscia, Samuel S. Browett, Aritz Ruiz-González, Mark J. Statham, Inka Ruczyńska, Liam Roberts, Joanna Stojak, Alain C. Frantz, Karin Norén, Erik O. Ågren, Jane Learmount, Mafalda Basto, Carlos Fernandes, Peter Stuart, David G. Tosh, Magda Sindicic, Tibor Andreanszky, Marja Isomursu, Marek Panek, Andrey Korolev, Innokentiy M. Okhlopkov, Alexander P. Saveljev, Boštjan Pokorny, Katarina Flajšman, Stephen W. R. Harrison, Vladimir Lobkov, Duško Ćirović, Jacinta Mullins, Cino Pertoldi, Ettore Randi, Benjamin N. Sacks, Rafał Kowalczyk, Jan M. Wójcik

## Abstract

Carnivores tend to exhibit a lack of (or less pronounced) genetic structure at continental scales in both a geographic and temporal sense and this can confound the identification of post-glacial colonization patterns in this group. In this study we used genome-wide data (using Genotyping-by-Sequencing (GBS)) to reconstruct the phylogeographic history of a widespread carnivore, the red fox (*Vulpes vulpes*), by investigating broad-scale patterns of genomic variation, differentiation and admixture amongst contemporary populations in Europe. Using 15,003 single nucleotide polymorphisms (SNPs) from 524 individuals allowed us to identify the importance of refugial regions for the red fox in terms of endemism (e.g. Iberia). In addition, we tested multiple post-glacial re-colonization scenarios of previously glaciated regions during the Last Glacial Maximum using an Approximate Bayesian Computation (ABC) approach that were unresolved from previous studies. This allowed us to identify the role of admixture from multiple source population post-Younger Dryas in the case of Scandinavia and ancient land-bridges in the colonization of the British Isles. A natural colonization of Ireland was deemed more likely than an ancient human-mediated introduction as has previously been proposed and potentially points to an increased mammalian fauna on the island in the early post-glacial period. Using genome-wide data has allowed us to tease apart broad-scale patterns of structure and diversity in a widespread carnivore in Europe that was not evident from using more limited marker sets and provides a foundation for next-generation phylogeographic studies in other non-model species.
