## Supplementary Table S1 for "Next-generation phylogeography resolves post-glacial colonization patterns in a widespread carnivore, the red fox (*Vulpes vulpes*), in Europe"

### Sheet: foxes
Population	Genetic_id	Country	Region	Locality	Lat	Long	Population-level	ABC
NOR	LIS918	Norway	Fennoscandia North	Varanger Peninsula	30.3462	70.2646
NOR	LIS919	Norway	Fennoscandia North	Varanger Peninsula	24.3896	69.8197
NOR	LIS920	Norway	Fennoscandia North	Varanger Peninsula	24.061	69.7316
NOR	LIS921	Norway	Fennoscandia North	Varanger Peninsula	24.4052	69.6245
NOR	LIS922	Norway	Fennoscandia North	Varanger Peninsula	24.2161	69.8752
NOR	LIS928	Norway	Fennoscandia North	Varanger Peninsula	24.5464	69.7156
NOR	LIS931	Norway	Fennoscandia North	Varanger Peninsula	30.2757	70.2129	X
NOR	LIS932	Norway	Fennoscandia North	Varanger Peninsula	30.7213	70.4175	X
NOR	LIS934	Norway	Fennoscandia North	Varanger Peninsula	30.3332	70.1839	X
NOR	LIS935	Norway	Fennoscandia North	Varanger Peninsula	30.6085	70.2515	X	Scandinavia
NOR	LIS936	Norway	Fennoscandia North	Varanger Peninsula	30.6988	70.2501	X	Scandinavia
NOR	LIS937	Norway	Fennoscandia North	Varanger Peninsula	30.9364	70.2889	X	Scandinavia
NOR	LIS938	Norway	Fennoscandia North	Varanger Peninsula	29.5406	70.4836	X	Scandinavia
NOR	LIS939	Norway	Fennoscandia North	Varanger Peninsula	29.5406	70.4836	X	Scandinavia
NOR	LIS940	Norway	Fennoscandia North	Varanger Peninsula	29.5406	70.4836	X	Scandinavia
NOR	LIS941	Norway	Fennoscandia North	Varanger Peninsula	29.5406	70.4836	X	Scandinavia
NOR	LIS944	Norway	Fennoscandia North	Varanger Peninsula	29.5406	70.4836	X	Scandinavia
NOR	LIS945	Norway	Fennoscandia North	Varanger Peninsula	29.5406	70.4836	X	Scandinavia
NOR	LIS946	Norway	Fennoscandia North	Varanger Peninsula	29.5406	70.4836	X	Scandinavia
NOR	LIS947	Norway	Fennoscandia North	Varanger Peninsula	29.5406	70.4836	X	Scandinavia
FNN	LIS576	Finland	Lapland	Utsjoki	27.024	69.9059	X	Scandinavia
FNN	LIS577	Finland	Lapland	Utsjoki	27.024	69.9059	X	Scandinavia
FNN	LIS578	Finland	Lapland	Utsjoki	27.024	69.9059	X	Scandinavia
FNN	LIS574	Finland	Lapland	Utsjoki	27.024	69.9059	X	Scandinavia
FNN	LIS575	Finland	Lapland	Utsjoki	27.024	69.9059	X	Scandinavia
FNN	LIS569	Finland	Lapland	Utsjoki	27.024	69.9059	X	Scandinavia
FNN	LIS571	Finland	Lapland	Utsjoki	27.024	69.9059	X	Scandinavia
FNN	LIS572	Finland	Lapland	Utsjoki	27.024	69.9059	X	Scandinavia
FNS	LIS554	Finland	Southeast Finland	Kotka	26.9167	60.4667	X	Scandinavia
FNS	LIS555	Finland	Southeast Finland	Kotka	26.9167	60.4667	X	Scandinavia
FNS	LIS557	Finland	Southeast Finland	Kouvola	26.7	60.8667	X	Scandinavia
FNS	LIS558	Finland	Southeast Finland	Kouvola	26.7	60.8667	X	Scandinavia
FNS	LIS551	Finland	Southeast Finland	Kotka	26.9167	60.4667	X	Scandinavia
FNS	LIS547	Finland	Southeast Finland	Pyhtää	26.5435	60.4935	X	Scandinavia
FNS	LIS549	Finland	Southeast Finland	Kotka	26.9167	60.4667	X	Scandinavia
FNS	LIS538	Finland	Southeast Finland	Virolahti	27.7069	60.5829	X	Scandinavia
FNS	LIS539	Finland	Southeast Finland	Virolahti	27.7069	60.5829	X	Scandinavia
FNS	LIS540	Finland	Southeast Finland	Virolahti	27.7069	60.5829	X	Scandinavia
FNS	LIS550	Finland	Southeast Finland	Kotka	26.9167	60.4667	X	Scandinavia
FNS	LIS552	Finland	Southeast Finland	Kotka	26.9167	60.4667	X	Scandinavia
SWN	LIS641	Sweden	North_East	(around Umea)	20.2874	64.3323	X	Scandinavia
SWN	LIS642	Sweden	North_East	(around Umea)	20.9575	64.6116	X	Scandinavia
SWN	LIS643	Sweden	North_East	(around Umea)	21.1553	64.5692	X	Scandinavia
SWN	LIS646	Sweden	North_East	(around Umea)	21.1663	64.2847	X	Scandinavia
SWN	LIS647	Sweden	North_East	(around Umea)	20.9026	64.1892	X	Scandinavia
SWN	LIS648	Sweden	North_East	(around Umea)	20.7048	64.0933	X	Scandinavia
SWN	LIS649	Sweden	North_East	(around Umea)	20.573	63.9538	X	Scandinavia
SWN	LIS650	Sweden	North_East	(around Umea)	20.3643	63.9586	X	Scandinavia
SWN	LIS651	Sweden	North_East	(around Umea)	20.0676	63.8087	X	Scandinavia
SWN	LIS652	Sweden	North_East	(around Umea)	20.4708	63.8029	X	Scandinavia
SWN	LIS653	Sweden	North_East	(around Umea)	19.9105	63.9166	X	Scandinavia
SWN	LIS657	Sweden	North_East	(around Umea)	19.8721	64.0275	X
SWN	LIS658	Sweden	North_East	(around Umea)	20.5367	64.613	X
SWN	LIS659	Sweden	North_East	(around Umea)	20.6686	64.6107	X
SWN	LIS660	Sweden	North_East	(around Umea)	20.7675	64.2503	X
SWN	LIS661	Sweden	North_East	(around Umea)	20.696	64.2312	X
SWS	LIS663	Sweden	South (S.C.)	(around Varnamo)	13.9373	57.9522	X	Scandinavia
SWS	LIS665	Sweden	South (S.C.)	(around Varnamo)	13.5967	57.7358	X	Scandinavia
SWS	LIS667	Sweden	South (S.C.)	(around Varnamo)	13.9702	57.6771	X	Scandinavia
SWS	LIS668	Sweden	South (S.C.)	(around Varnamo)	13.5308	57.5123	X	Scandinavia
SWS	LIS672	Sweden	South (S.C.)	(around Varnamo)	13.8933	57.5241	X	Scandinavia
SWS	LIS673	Sweden	South (S.C.)	(around Varnamo)	14.5415	57.4591	X	Scandinavia
SWS	LIS675	Sweden	South (S.C.)	(around Varnamo)	14.6184	57.3763	X	Scandinavia
SWS	LIS676	Sweden	South (S.C.)	(around Varnamo)	13.8274	57.3289	X	Scandinavia
SWS	LIS677	Sweden	South (S.C.)	(around Varnamo)	14.8931	57.2101	X	Scandinavia
SWS	LIS678	Sweden	South (S.C.)	(around Varnamo)	15.4973	57.0491	X	Scandinavia
SWS	LIS679	Sweden	South (S.C.)	(around Varnamo)	15.9368	56.8994	X
SWS	LIS680	Sweden	South (S.C.)	(around Varnamo)	16.2444	56.9414	X
SWS	LIS681	Sweden	South (S.C.)	(around Varnamo)	15.8159	56.5982	X
SWS	LIS682	Sweden	South (S.C.)	(around Varnamo)	15.1238	56.5437	X
SWS	LIS684	Sweden	South (S.C.)	(around Varnamo)	14.5195	56.5316	X
SWS	LIS685	Sweden	South (S.C.)	(around Varnamo)	13.7856	56.8472	X
SWS	LIS686	Sweden	South (S.C.)	(around Varnamo)	14.4448	56.9731	X
PLA	LIS1043	Poland	Puszcza Augustowska	Leśnictwo Hanus	23.3407	53.8251	X	C. Europe
PLA	LIS1044	Poland	Puszcza Augustowska	Rubcowo	23.3805	53.8028	X	C. Europe
PLA	LIS1046	Poland	Puszcza Augustowska	Sosnowo (gm.Sztabin)	23.0801	53.7074	X
PLA	LIS1047	Poland	Puszcza Augustowska	Studzieniczna	23.0779	53.8575	X	C. Europe
PLA	LIS1050	Poland	Puszcza Augustowska	Sosnowo (gm.Sztabin)	23.0801	53.7074	X	C. Europe
PLA	LIS1052	Poland	Puszcza Augustowska	okolice Głębokiego Brodu	23.289	53.9792	X	C. Europe
PLA	LIS1054	Poland	Puszcza Augustowska	Kolnica	23.0538	53.7934	X
PLA	LIS050	Poland	Augustow	Nadl.Augustów	23.237	53.8021	X	C. Europe
PLA	LIS065	Poland	Augustow	Nadl.Augustów	23.0269	53.7516	X	C. Europe
PLA	LIS066	Poland	Augustow	Nadl.Augustów	23.2704	53.8053	X	C. Europe
PLA	LIS075	Poland	Augustow	Nadl.Płaska leśn.Sówki	23.3318	53.9223	X	C. Europe
PLA	LIS184	Poland	Augustow	Nadl.Augustów,Balinka	23.2058	53.7755	X
PLA	LIS185	Poland	Augustow	Nadl.Augustów,Balinka	23.2058	53.7755	X
PLA	LIS189	Poland	Augustow	Nadl.Augustów	23.2704	53.8053	X
PLA	LIS193	Poland	Augustow	Nadl.Augustów	23.2704	53.8053	X
PLA	LIS1042	Poland	Puszcza Augustowska	Rubcowo	23.386	53.8194	X	C. Europe
PLC	LIS412	Poland	Wielkopolskie, Czempin	Borowo, gm. Czempiń, pow. Kościan	16.7793	52.1177	X
PLC	LIS417	Poland	Wielkopolskie, Czempin	Gołębin Nowy, gm. Czempiń, pow. Kościan	16.8444	52.104	X
PLC	LIS418	Poland	Wielkopolskie, Czempin	Czempiń, powiat Kościan	16.7591	52.1427	X
PLC	LIS382	Poland	Wielkopolskie, Czempin	Piechanin, gm. Czempiń, pow. Kościan	16.7382	52.1605	X	C. Europe
PLC	LIS373	Poland	Wielkopolskie, Czempin	Borówko Nowe, gm. Czempiń, pow. Kościan	16.7643	52.125	X	C. Europe
PLC	LIS377	Poland	Wielkopolskie, Czempin	Pecna, gm. Mosina, pow. Poznań	16.7923	52.1873	X	C. Europe
PLC	LIS379	Poland	Wielkopolskie, Czempin	Piotrkowice, gm. Czempiń, pow. Kościan	16.7303	52.1397	X	C. Europe
PLC	LIS374	Poland	Wielkopolskie, Czempin	Pecna, gm. Mosina, pow. Poznań	16.7923	52.1873	X	C. Europe
PLC	LIS410	Poland	Wielkopolskie, Czempin	Czempiń, powiat Kościan	16.7591	52.1427	X
PLC	LIS411	Poland	Wielkopolskie, Czempin	Borowo, gm. Czempiń, pow. Kościan	16.7793	52.1177	X
PLC	LIS413	Poland	Wielkopolskie, Czempin	Turew, gm. Kościan, pow. Kościan	16.8275	52.059	X
PLC	LIS421	Poland	Wielkopolskie, Czempin	Piechanin, gm. Czempiń, pow. Kościan	16.7382	52.1605	X
PLC	LIS399	Poland	Wielkopolskie, Czempin	Czempiń, powiat Kościan	16.7591	52.1427	X	C. Europe
PLC	LIS400	Poland	Wielkopolskie, Czempin	Czempiń, powiat Kościan	16.7591	52.1427	X	C. Europe
PLC	LIS402	Poland	Wielkopolskie, Czempin	Czempiń, powiat Kościan	16.7591	52.1427	X	C. Europe
PLC	LIS403	Poland	Wielkopolskie, Czempin	Czempiń, powiat Kościan	16.7591	52.1427	X	C. Europe
PLC	LIS405	Poland	Wielkopolskie, Czempin	Czempiń, powiat Kościan	16.7591	52.1427	X	C. Europe
PLC	LIS407	Poland	Wielkopolskie, Czempin	Czempiń, powiat Kościan	16.7591	52.1427	X
PLC	LIS408	Poland	Wielkopolskie, Czempin	Czempiń, powiat Kościan	16.7591	52.1427	X
PLS	LIS331	Poland	Małopolskie,Limanowa	Jodłownik;Jodłownik	20.2505	49.7801	X	C. Europe
PLS	LIS333	Poland	Małopolskie,Suski	Limanowa;Jodłownik	20.2505	49.7801	X	C. Europe
PLS	LIS336	Poland	Małopolskie,Suski	Andrychów;Sułkowice	19.3726	49.8243	X	C. Europe
PLS	LIS345	Poland	Małopolskie,Limanowa	Gorlice;Ropica Polska	21.1043	49.6469	X	C. Europe
PLS	LIS346	Poland	Małopolskie,Gorlice	Ropa;Ropa	21.0431	49.5957	X	C. Europe
PLS	LIS349	Poland	Małopolskie,Suski	Limanowa;Limanowa	20.4255	49.7016	X	C. Europe
PLS	LIS353	Poland	Małopolskie,Suski	Limanowa;Pasierbiec	20.377	49.7633	X	C. Europe
PLS	LIS354	Poland	Małopolskie,Limanowa	Chocznia;Chocznia	19.4564	49.874	X
PLS	LIS355	Poland	Małopolskie,Suski	Limanowa;Wysokie	20.5842	49.6492	X	C. Europe
PLS	LIS356	Poland	Małopolskie,Limanowa	Limanowa;Wysokie	20.5842	49.6492	X	C. Europe
PLS	LIS357	Poland	Małopolskie,Limanowa	Jodłownik;Rybki	20.2506	49.7802	X
PLS	LIS359	Poland	Małopolskie,Limanowa	Zawoja;Zawoja	19.5518	49.6503	X
PLS	LIS360	Poland	Małopolskie,Suski	Czarny Dunajec;Stare Bystre	19.9166	49.4263	X
PLS	LIS332	Poland	Małopolskie,Limanowa	Maków Podhalański;Żarnówka	19.7279	49.7311	X	C. Europe
GER	LIS755	Germany	LL Brandenburg		12.7541	52.4036	X	C. Europe
GER	LIS756	Germany	LL Brandenburg		13.5948	52.5622	X	C. Europe
GER	LIS763	Germany	LL Brandenburg		13.0032	52.4667	X	C. Europe
GER	LIS764	Germany	LL Brandenburg		12.7541	52.4036	X	C. Europe
GER	LIS765	Germany	LL Brandenburg		12.7541	52.4036	X	C. Europe
GER	LIS766	Germany	LL Brandenburg		13.071	53.043	X	C. Europe
GER	LIS767	Germany	LL Brandenburg		12.7078	52.3718	X	C. Europe
GER	LIS768	Germany	LL Brandenburg		12.8258	52.5137	X	C. Europe
GER	LIS769	Germany	LL Brandenburg		12.6426	52.3419	X	C. Europe
GER	LIS770	Germany	LL Brandenburg		12.5863	52.3131	X	C. Europe
GER	LIS771	Germany	LL Brandenburg		12.7541	52.4036	X
GER	LIS775	Germany	LL Brandenburg		12.9375	52.2405	X
GER	LIS776	Germany	LL Brandenburg		12.7541	52.4036	X
GER	LIS777	Germany	LL Brandenburg		13.4808	52.7446	X
GER	LIS779	Germany	LL Brandenburg		12.6985	52.3442	X
GER	LIS780	Germany	LL Brandenburg		13.05	52.3442	X
GER	LIS781	Germany	LL Brandenburg		13.0032	52.5757	X
GER	LIS782	Germany	LL Brandenburg		13.6347	52.4667	X
GER	LIS813	Germany	Germany	Berlin	13.405	52.52	X
GER	LIS826	Germany	Germany	Berlin	13.405	52.52	X
GER	LIS829	Germany	Germany	Berlin	13.405	52.52	X
GER	LIS832	Germany	Germany	Berlin	13.405	52.52	X
GER	LIS834	Germany	Germany	Berlin	13.405	52.52	X
GER	LIS836	Germany	Germany	Berlin	13.405	52.52	X
GER	LIS837	Germany	Germany	Berlin	13.405	52.52	X
GER	LIS838	Germany	Germany	Berlin	13.405	52.52	X
GER	LIS840	Germany	Germany	Berlin	13.405	52.52	X
GER	LIS842	Germany	Germany	Berlin	13.405	52.52	X
BEL	LIS787	Belgium	Rendeux	Rue Thier de Marche	5.50365	50.2337	X	Europe
BEL	LIS790	Belgium	Rocherath	Wahlerscheiderstrasse	6.30884	50.4358	X	Europe
BEL	LIS791	Belgium	Aywaille	Awan - Samson	5.63987	50.4563	X	Europe
BEL	LIS792	Belgium	Wibrin	Rue Saint Jean	5.71434	50.1694	X	Europe
BEL	LIS793	Belgium	Sugny	Rue Petit Culot	4.90611	49.8237	X	Europe
BEL	LIS794	Belgium	Esneux	Route de Poulseur	5.56717	50.529	X	Europe
BEL	LIS796	Belgium	Comblain la Tour	Thier de Bleron	5.57651	50.4516	X	Europe
BEL	LIS797	Belgium	Forrières	Place des Martyrs	5.27713	50.1319	X	Europe
BEL	LIS799	Belgium	Chantemelle	Rue de la Chapelle	5.65167	49.6514	X	Europe
BEL	LIS800	Belgium	Anseremme	Hordenne	4.918	50.234	X	Europe
BEL	LIS801	Belgium	Beauvechain	Beauvechain	4.78657	50.7733	X
BEL	LIS802	Belgium	Baronville	Baronville	4.94669	50.1271	X
BEL	LIS803	Belgium	Froidfontaine	Froidfontaine	5.01034	50.058	X
BEL	LIS804	Belgium	Ligneuville	Ligneuville	6.05617	50.3722	X
BEL	LIS808	Belgium	Rendeux	Rendeux	5.56023	50.235	X
BEL	LIS809	Belgium	Saint Hubert	Saint Hubert	5.36985	50.0264	X
BEL	LIS811	Belgium	Namur	Pairelle	4.86774	50.4341	X
BEL	LIS786	Belgium	Maubraix	Rue des Caves	3.50271	50.5478	X
BEL	LIS789	Belgium	Lens	Rue de Cambron Casteau	3.90388	50.5639	X
IRE	LIS1000	Ireland	Galway	Roundstone	-9.92626	53.3927	X	Ireland
IRE	LIS1009	Ireland	Galway	Roundstone	-9.92626	53.3927	X	Ireland
IRE	LIS1016	Ireland	Galway	Maam Cross	-9.54086	53.4559	X	Ireland
IRE	LIS1017	Ireland	Galway	Maam Cross	-9.54086	53.4559	X	Ireland
IRE	LIS1019	Ireland	Galway	Roundstone	-9.92626	53.3927	X	Ireland
IRE	LIS1021	Ireland	Galway	Roundstone	-9.92626	53.3927	X	Ireland
IRE	LIS1022	Ireland	Galway	Maam Cross	-9.54086	53.4559	X	Ireland
IRE	LIS1027	Ireland	Galway	Roundstone	-9.92626	53.3927	X	Ireland
IRE	LIS1031	Ireland	Galway	Roundstone	-9.92626	53.3927	X	Ireland
IRE	LIS1032	Ireland	Galway	Maam Cross	-9.54086	53.4559	X	Ireland
IRE	LIS1033	Ireland	Galway	Roundstone	-9.92626	53.3927	X
IRE	LIS1034	Ireland	Galway	Roundstone	-9.92626	53.3927	X
IRE	LIS1035	Ireland	Galway	Maam Cross	-9.54086	53.4559	X
IRE	LIS1036	Ireland	Galway	Maam Cross	-9.54086	53.4559	X
IRE	LIS1038	Ireland	Galway	Maam Cross	-9.54086	53.4559	X
IRE	LIS1039	Ireland	Galway	Roundstone	-9.92626	53.3927	X
IRE	LIS1148	Ireland	Galway	Roundstone	-9.92626	53.3927	X
IRE	LIS1149	Ireland	Galway	Roundstone	-9.92626	53.3927	X
IRE	LIS1151	Ireland	Galway	Maam Cross	-9.54086	53.4559	X
IRE	LIS1153	Ireland	Galway	Maam Cross	-9.54086	53.4559	X
NIR	LIS1062	Northern Ireland	Antrim	Antrim	-6.21999	54.7171	X	Ireland
NIR	LIS1063	Northern Ireland	Antrim	Antrim	-6.21999	54.7171	X	Ireland
NIR	LIS1064	Northern Ireland	Antrim	Antrim	-6.21999	54.7171	X	Ireland
NIR	LIS1065	Northern Ireland	Antrim	Antrim	-6.21999	54.7171	X	Ireland
NIR	LIS1067	Northern Ireland	Antrim	Antrim	-6.21999	54.7171	X	Ireland
NIR	LIS1068	Northern Ireland	Antrim	Antrim	-6.21999	54.7171	X	Ireland
NIR	LIS1070	Northern Ireland	Antrim	Antrim	-6.21999	54.7171	X	Ireland
NIR	LIS1071	Northern Ireland	Antrim	Antrim	-6.21999	54.7171	X	Ireland
NIR	LIS1072	Northern Ireland	Antrim	Antrim	-6.21999	54.7171	X	Ireland
NIR	LIS1073	Northern Ireland	Antrim	Antrim	-6.21999	54.7171	X	Ireland
NIR	LIS1075	Northern Ireland	Antrim	Antrim	-6.21999	54.7171	X
NIR	LIS1078	Northern Ireland	Antrim	Antrim	-6.21999	54.7171	X
NIR	LIS1080	Northern Ireland	Antrim	Antrim	-6.21999	54.7171	X
NIR	LIS1081	Northern Ireland	Antrim	Antrim	-6.21999	54.7171	X
NIR	LIS1089	Northern Ireland	Antrim	Antrim	-6.21999	54.7171	X
NIR	LIS1090	Northern Ireland	Antrim	Antrim	-6.21999	54.7171	X
NIR	LIS1091	Northern Ireland	Antrim	Antrim	-6.21999	54.7171	X
NIR	LIS1092	Northern Ireland	Antrim	Antrim	-6.21999	54.7171	X
NIR	LIS1094	Northern Ireland	Antrim	Antrim	-6.21999	54.7171	X
NIR	LIS1082	Northern Ireland	Down	Down	-5.81638	54.6299	X
UKS	LIS1283	UK	England, S	BICKNACRE	0.574959	51.684	X	Britain
UKS	LIS1284	UK	England, S	BICKNACRE	0.574959	51.684	X	Britain
UKS	LIS1285	UK	England, S	BICKNACRE	0.574959	51.684	X	Britain
UKS	LIS1286	UK	England, S	BICKNACRE	0.574959	51.684	X	Britain
UKS	LIS1287	UK	England, S	BICKNACRE	0.574959	51.684	X	Britain
UKS	LIS1288	UK	England, S	BICKNACRE	0.574959	51.684	X	Britain
UKS	LIS1289	UK	England, S	BICKNACRE	0.574959	51.684	X	Britain
UKS	LIS1290	UK	England, S	BICKNACRE	0.574959	51.684	X	Britain
UKS	LIS1291	UK	England, S	BICKNACRE	0.574959	51.684	X	Britain
UKS	LIS1292	UK	England, S	BICKNACRE	0.574959	51.684	X	Britain
UKS	LIS1293	UK	England, S	BICKNACRE	0.574959	51.684	X
UKS	LIS1294	UK	England, S	BICKNACRE	0.574959	51.684	X
UKS	LIS1295	UK	England, S	GREAT TOTHAM	0.727469	51.766	X
UKS	LIS1296	UK	England, S	GREAT TOTHAM	0.727469	51.766	X
UKS	LIS1297	UK	England, S	GREAT TOTHAM	0.727469	51.766	X
UKS	LIS1298	UK	England, S	GREAT TOTHAM	0.727469	51.766	X
UKS	LIS1299	UK	England, S	GREAT SALING	0.482332	51.8946	X
UKS	LIS1300	UK	England, S	GREAT SALING	0.482332	51.8946	X
UKS	LIS1301	UK	England, S	GREAT SALING	0.482332	51.8946	X
UKS	LIS1302	UK	England, S	GREAT SALING	0.482332	51.8946	X
UKS	LIS1303	UK	England, S	GREAT SALING	0.482332	51.8946	X
UKS	LIS1304	UK	England, S	GREAT SALING	0.482332	51.8946	X
UKS	LIS1305	UK	England, S	MALDON	0.704898	51.7521	X
UKS	LIS1306	UK	England, S	MALDON	0.704898	51.7521	X
UKS	LIS1307	UK	England, S	DANBURY	0.560839	51.7157	X
UKS	LIS1308	UK	England, S	Woodham Mortimer	0.617803	51.7244	X
UKS	LIS1309	UK	England, S	Woodham Mortimer	0.617803	51.7244	X
UKN	LIS1310	UK	England N	Shap	-2.6805	54.4745	X	Britain
UKN	LIS1311	UK	England N	Shap	-2.6805	54.4745	X	Britain
UKN	LIS1312	UK	England N	Appleby	-2.51245	54.6101	X	Britain
UKN	LIS1313	UK	England N	Appleby	-2.466	54.6103	X	Britain
UKN	LIS1314	UK	England N	Shap	-2.68065	54.4834	X	Britain
UKN	LIS1320	UK	England N	Shap Cumbria	-2.71152	54.4833	X	Britain
UKN	LIS1321	UK	England N	Shap	-2.71152	54.4833	X	Britain
UKN	LIS1325	UK	England N	Shap, Cumbria	-2.6805	54.4745	X	Britain
UKN	LIS1326	UK	England N	Shap, Cumbria	-2.6805	54.4745	X	Britain
UKN	LIS1315	UK	Scotland	Dumfries	-3.60519	55.0706	X	Britain
UKN	LIS1316	UK	Scotland	Dumfries	-3.60519	55.0706	X
UKN	LIS1317	UK	Scotland	Dumfries	-3.60519	55.0706	X
UKN	LIS1322	UK	Scotland	Dunfries & galloway	-3.08492	55.2327	X
UKN	LIS1323	UK	Scotland	Dunfries & Galloway	-3.08492	55.2327	X
UKN	LIS1324	UK	Scotland	Dunfries & galoway	-3.08492	55.2327	X
UKN	LIS1318	UK	Scotland	Kirriemuir Angus	-3.10636	56.8391	X
UKN	LIS1319	UK	Scotland	Friockheim Angus	-2.63232	56.625	X
FRA	LIS1154	France	Seine et Marne (Department nr 77)	(around Melun)	2.64716	48.5061	X	Europe
FRA	LIS1155	France	Seine et Marne (Department nr 77)	(around Melun)	2.63068	48.4842	X	Europe
FRA	LIS1157	France	Seine et Marne (Department nr 77)	(around Melun)	2.7323	48.4824	X	Europe
FRA	LIS1158	France	Seine et Marne (Department nr 77)	(around Fontenay-Tresigny)	2.72131	48.7004	X	Europe
FRA	LIS1161	France	Seine et Marne (Department nr 77)	(around Fontenay-Tresigny)	2.79272	48.6959	X	Europe
FRA	LIS1162	France	Seine et Marne (Department nr 77)	(around Fontenay-Tresigny)	2.78448	48.656	X	Europe
FRA	LIS1163	France	Seine et Marne (Department nr 77)	(around Fontenay-Tresigny)	2.92593	48.7185	X	Europe
FRA	LIS1164	France	Loiret (Department 45)	centrum of region	2.20182	47.9008	X	Europe
FRA	LIS1165	France	Loiret (Department 45)	(aroum Tigy)	2.15552	47.7914	X	Europe
FRA	LIS1166	France	Loiret (Department 45)	(aroum Tigy)	2.22693	47.7775	X	Europe
FRA	LIS1167	France	Loiret (Department 45)	(aroum Tigy)	2.25302	47.7609	X
FRA	LIS1168	France	Loiret (Department 45)	(aroum Tigy)	2.23654	47.7462	X
FRA	LIS1169	France	Loiret (Department 45)	(around Vannes-sur-Cosson)	2.17062	47.7018	X
FRA	LIS1170	France	Loiret (Department 45)	(around Vannes-sur-Cosson)	2.24615	47.6907	X
FRA	LIS1172	France	Cher (Department nr 18)	(around Bourges)	2.34448	47.1923	X
FRA	LIS1173	France	Cher (Department nr 18)	(around Bourges)	2.28131	47.1699	X
FRA	LIS1174	France	Cher (Department nr 18)	(around La Chapelle-d'Angillon)	2.4928	47.3991	X
FRA	LIS1177	France	Cher (Department nr 18)	(around La Chapelle-d'Angillon)	2.53455	47.3667	X
FRA	LIS1178	France	Cher (Department nr 18)	centrum of region	2.46719	46.954	X
FRA	LIS1179	France	Cher (Department nr 18)	(around Bourges)	2.31042	47.2912	X
SPN	LIS1246	Spain	Araba	Armentia	-2.70034	42.8296	X
SPN	LIS1247	Spain	Araba	Orarte	-2.5945	42.6973	X
SPN	LIS1249	Spain	Navarra	Lapoblacion	-2.46168	42.6036	X
SPN	LIS1250	Spain	Araba	Nanclares	-2.81575	42.8124	X
SPN	LIS1251	Spain	Araba	Sobron	-3.08276	42.761	X
SPN	LIS1252	Spain	Araba	altube	-2.86877	42.9753	X
SPN	LIS1253	Spain	Araba	San Millan	-2.37828	42.8764	X
SPN	LIS1254	Spain	Araba	Zabalgana	-2.7139	42.8382	X
SPN	LIS1255	Spain	Araba	Ozaeta	-2.49445	42.917	X
SPN	LIS1256	Spain	Araba	Laudio	-2.95317	43.1392	X
SPN	LIS1257	Spain	Araba	Lagran	-2.58435	42.6238	X
SPN	LIS1259	Spain	Araba	Apellaniz	-2.47951	42.7289	X
SPN	LIS1260	Spain	Araba	Baños de Ebro	-2.67893	42.5291	X
SPN	LIS1261	Spain	Araba	Altube	-2.85712	42.9666	X
SPN	LIS1262	Spain	Araba	Santurde	-2.79809	42.683	X
SPN	LIS1264	Spain	Araba	Between guinea & barron	-3.0058	42.847	X
SPN	LIS1265	Spain	Araba		-2.75496	42.9652	X
SPN	LIS1266	Spain	Araba	Berguenda	-3.04527	42.7763	X
SPN	LIS1267	Spain	Araba	Abetxuko	-2.6845	42.8803	X
SPN	LIS1270	Spain	Araba		-3.13693	43.1192	X
SPN	LIS1271	Spain	Araba	Zaballa	-2.79631	42.8062	X
SPN	LIS1273	Spain	Araba	Retana	-2.65053	42.8991	X
SPN	LIS1274	Spain	Araba	Castillo	-2.66961	42.8045	X
SPN	LIS1276	Spain	Araba	Ozaeta	-2.4983	42.9168	X
SPN	LIS1277	Spain	Araba	Aberasturi	-2.59854	42.8256	X
SPN	LIS1278	Spain	Araba	Sarria	-2.8301	42.9609	X
SPN	LIS1279	Spain	Araba	PK20(sarria)	-2.82517	42.9613	X
SPN	LIS1282	Spain	Burgos	N-1 PK=336	-2.82389	42.78	X
SPN	LIS1258	Spain	Palencia		-4.19782	42.0839	X
SPS	LIS970	Spain	Spain	Granada	-3.64746	37.1428	X
SPS	LIS971	Spain	Spain	Granada	-3.64746	37.1428	X
SPS	LIS973	Spain	Spain	Granada	-3.64746	37.1428	X
SPS	LIS974	Spain	Spain	Granada	-3.64746	37.1428	X
SPS	LIS987	Spain	Spain	Granada	-3.64746	37.1428	X
SPS	LIS988	Spain	Spain	Malaga	-4.43848	36.7389	X
SPS	LIS990	Spain	Spain	Malaga	-4.43848	36.7389	X
SPS	LIS1449	Spain	Andalucía	Sevilla, Osuna	-5.10331	37.2374	X
PTN	LIS_730	Portugal	North		-7.74958	40.7115	X
PTN	LIS_731	Portugal	North		-7.21602	40.7059	X
PTN	LIS_736	Portugal	North		-8.32484	41.1868	X
PTN	LIS_737	Portugal	North		-7.73671	40.2117	X
PTN	LIS_739	Portugal	North		-7.77281	41.5255	X
PTN	LIS_742	Portugal	North		-7.59133	39.9546	X
PTN	LIS_743	Portugal	North		-8.58057	39.8845	X
PTN	LIS_747	Portugal	North		-8.7959	40.475	X
PTN	LIS_748	Portugal	North		-7.9047	39.6848	X
PTN	LIS_750	Portugal	North		-7.29972	40.3291	X
PTN	LIS_753	Portugal	North		-7.88576	41.158	X
PTS	LIS_734	Portugal	South		-9.29921	38.9649	X
PTS	LIS_735	Portugal	South		-9.10919	39.274	X
PTS	LIS_704	Portugal	South		-8.55183	38.2368	X
PTS	LIS_708	Portugal	South		-8.87592	38.9195	X
PTS	LIS_710	Portugal	South		-8.69024	38.5825	X
PTS	LIS_711	Portugal	South		-7.09729	38.8883	X
PTS	LIS_712	Portugal	South		-7.97889	38.7454	X
PTS	LIS_714	Portugal	South		-8.19259	37.8429	X
PTS	LIS_715	Portugal	South		-7.73398	39.4504	X
PTS	LIS_716	Portugal	South		-7.7813	38.6523	X
PTS	LIS_717	Portugal	South		-8.0761	38.3293	X
PTS	LIS_718	Portugal	South		-8.81844	37.3844	X
PTS	LIS_719	Portugal	South		-8.46904	37.321	X
PTS	LIS_720	Portugal	South		-7.98472	37.4336	X
PTS	LIS_722	Portugal	South		-7.91381	38.0075	X
PTS	LIS_723	Portugal	South		-7.38506	39.3756	X
PTS	LIS1447	Spain	Andalucía	Huelva, Aljaraque	-7.01759	37.271	X
PTS	LIS1448	Spain	Andalucía	Huelva, Ayamounte	-7.40434	37.2141	X
SWZ	LIS593	Switzerland	Fribourg Canton	Ependes, L'Invoue	7.15646	46.7633	X	Europe
SWZ	LIS597	Switzerland	Fribourg Canton	Brünisried,Tägelm.	7.27925	46.7602	X	Europe
SWZ	LIS608	Switzerland	Fribourg Canton	Plasselb	7.25276	46.7355	X	Europe
SWZ	LIS606	Switzerland	Fribourg Canton	Vaulruz, les Troncs	6.98015	46.6106	X	Europe
SWZ	LIS592	Switzerland	Fribourg Canton	Le Mouret	7.17731	46.7475	X	Europe
SWZ	LIS604	Switzerland	Fribourg Canton	St.Antoni	7.26117	46.8221	X	Europe
SWZ	LIS607	Switzerland	Fribourg Canton	St.Antoni	7.26117	46.8221	X	Europe
SWZ	LIS581	Switzerland	Fribourg Canton	Prez vens Noréaz	7.01402	46.784	X	Europe
SWZ	LIS582	Switzerland	Fribourg Canton	Prez vens Noréaz	7.01402	46.784	X	Europe
SWZ	LIS583	Switzerland	Fribourg Canton	Autigny	7.02114	46.7368	X	Europe
SWZ	LIS588	Switzerland	Fribourg Canton	Semsales	6.92696	46.5733	X
SWZ	LIS596	Switzerland	Fribourg Canton	coordinate: 583-150/ 193-200	7.2185	46.891	X
SWZ	LIS600	Switzerland	Fribourg Canton	coordinate: 584-800/ 176-500	7.2407	46.7408	X
SWZ	LIS594	Switzerland	Fribourg Canton	Tentlingen [coordinate: 581-516/ 110-354 ??]	7.20809	46.7698	X
SWZ	LIS626	Switzerland	Valais Canton	coordinate: 630-000/ 122-000	7.8286	46.25	X
SWZ	LIS615	Switzerland	Valais Canton	Leukerbad village	7.62838	46.3792	X
SWZ	LIS619	Switzerland	Valais Canton	Stalden,Pollern	7.87134	46.2344	X
SWZ	LIS621	Switzerland	Valais Canton	Sion, industry	7.35919	46.2275	X
SWZ	LIS623	Switzerland	Valais Canton	Collombey-Muraz	6.94835	46.2726	X
ITN	LIS629	Italy	Lombardy, Brescia	Esine	10.2517	45.9264	X
ITN	LIS630	Italy	Lombardy, Brescia	Borno	10.1989	45.9461	X
ITN	LIS631	Italy	Lombardy, Cremona	Robecco d' oglio	10.0833	45.2667	X
ITN	LIS632	Italy	Lombardy, Cremona	Robecco d' oglio	10.0833	45.2667	X
ITN	LIS639	Italy	Lombardy, Brescia	Lograto	10.0537	45.4835	X
ITN	LIS635	Italy	Lombardy, Mantua	Goito	10.6667	45.2167	X
ITN	LIS636	Italy	Emilia-Romagna, Ravenna	Ravenna	12.2	44.4167
ITN	LIS638	Italy	Lombardy, Mantua	Gazzuolo	10.5833	45.0667	X
ITA	LIS950	Italy	Italy	Siena	11.3159	43.3252	X
ITA	LIS951	Italy	Italy	Siena	11.3159	43.3252	X
ITA	LIS952	Italy	Italy	Siena	11.3159	43.3252	X
ITA	LIS953	Italy	Italy	Siena	11.3159	43.3252	X
ITA	LIS954	Italy	Italy	Siena	11.3159	43.3252	X
ITA	LIS955	Italy	Italy	Siena	11.3159	43.3252	X
ITA	LIS956	Italy	Italy	Siena	11.3159	43.3252	X
ITA	LIS957	Italy	Italy	Siena	11.3159	43.3252	X
ITA	LIS958	Italy	Italy	Siena	11.3159	43.3252	X
ITA	LIS959	Italy	Italy	Siena	11.3159	43.3252	X
ITA	LIS960	Italy	Italy	Siena	11.3159	43.3252	X
ITA	LIS961	Italy	Italy	Grosseto	11.1292	42.7551	X
ITA	LIS962	Italy	Italy	Grosseto	11.1292	42.7551	X
ITA	LIS963	Italy	Italy	Grosseto	11.1292	42.7551	X
ITA	LIS964	Italy	Italy	Grosseto	11.1292	42.7551	X
ITA	LIS965	Italy	Italy	Grosseto	11.1292	42.7551	X
ITA	LIS966	Italy	Italy	Grosseto	11.1292	42.7551	X
ITA	LIS967	Italy	Italy	Grosseto	11.1292	42.7551	X
ITA	LIS968	Italy	Italy	Grosseto	11.1292	42.7551	X
ITA	LIS969	Italy	Italy	Grosseto	11.1292	42.7551	X
SLO	LIS1463	Slovenia	Loče (hunt-district)	Koble	15.5093	46.3126	X
SLO	LIS1464	Slovenia	Loče (hunt-district)	Brezje	15.5101	46.3378	X
SLO	LIS1465	Slovenia	Loče (hunt-district)	Grušovje	15.488	46.363	X
SLO	LIS1466	Slovenia	Loče (hunt-district)	Brezje	15.5101	46.3378	X
SLO	LIS1467	Slovenia	Loče (hunt-district)	Koble	15.5032	46.3156	X
SLO	LIS1468	Slovenia	Loče (hunt-district)	Selski vrh	15.5354	46.3096	X
SLO	LIS1469	Slovenia	Loče (hunt-district)	Brezje	15.5101	46.3378	X
SLO	LIS1470	Slovenia	Loče (hunt-district)	Ljubična	15.5429	46.2913	X
SLO	LIS1471	Slovenia	Loče (hunt-district)	Podob	15.4991	46.3178	X
SLO	LIS1472	Slovenia	Loče (hunt-district)	Podob	15.4991	46.3178	X
SLO	LIS1474	Slovenia	Loče (hunt-district)	Grušovje	15.4985	46.3431	X
SLO	LIS1477	Slovenia	Loče (hunt-district)	Sp. Grušovje	15.488	46.363	X
SLO	LIS1473	Slovenia	Oplotnica	Grušovje	15.4985	46.3431	X
SLO	LIS1475	Slovenia		Zludržnik	15.4744	46.2988	X
SLO	LIS1478	Slovenia	Šentjur (hunt-district)		15.4082	46.2012	X
SLO	LIS1479	Slovenia	Šentjur (hunt-district)		15.4215	46.2372	X
SLO	LIS1481	Slovenia	Šentjur (hunt-district)		15.4214	46.2282	X
SLO	LIS1482	Slovenia	Šentjur (hunt-district)	Stopče	15.4343	46.2191	X
SLO	LIS1483	Slovenia	Šentjur (hunt-district)	Dolanske hoste	15.3956	46.2462	X
SLO	LIS1484	Slovenia	Šentjur (hunt-district)		15.4082	46.2012	X
SLO	LIS1485	Slovenia	Šentjur (hunt-district)	Kristan vrh (Cerovec)	15.3567	46.2464	X
SLO	LIS1486	Slovenia	Šentjur (hunt-district)	Primož pri Šentjurju	15.4086	46.2462	X
SLO	LIS1487	Slovenia	Šentjur (hunt-district)		15.4081	46.1922	X
SLO	LIS1488	Slovenia	Šentjur (hunt-district)		15.4215	46.2372	X
CRO	LIS843	Croatia		Buje	13.6589	45.4082	X
CRO	LIS845	Croatia		Višnjan	13.721	45.277	X
CRO	LIS846	Croatia		Višnjan	13.721	45.277	X
CRO	LIS847	Croatia		V. Burgud, Permani	14.3024	45.4125	X
CRO	LIS849	Croatia		Delnice	14.8016	45.3987	X
CRO	LIS850	Croatia		Pula	13.8496	44.8666	X
CRO	LIS857	Croatia		Poreč	13.5947	45.2272	X
CRO	LIS859	Croatia		Buzet	13.9651	45.4076	X
CRO	LIS860	Croatia		Poreč	13.5947	45.2272	X
CRO	LIS861	Croatia		Sveti Lovreć	13.7443	45.1762	X
CRO	LIS884	Croatia		Josipdol	15.2888	45.1942	X
CRO	LIS885	Croatia		Josipdol ?	15.2888	45.1942	X
CRO	LIS890	Croatia		Duga Resa	15.5028	45.445	X
CRO	LIS863	Croatia		Medvednica, Zagreb	15.9667	45.9167	X
CRO	LIS869	Croatia		Medvednica, Zagreb	15.9667	45.9167	X
CRO	LIS872	Croatia		Veliki potok, Zagreb	15.9349	45.8501	X
CRO	LIS880	Croatia		Kaptolska šuma, Zagreb (?)	15.9785	45.8154	X
CRO	LIS887	Croatia		Novi Marof	16.3353	46.1669	X
CRO	LIS888	Croatia		Novska	16.9786	45.34	X
SER	LIS893	Balkans	Serbia	Mokrin	20.4346	45.8365	X
SER	LIS895	Balkans	Serbia	Mokrin	20.4346	45.8365	X
SER	LIS896	Balkans	Serbia	Mokrin	20.4346	45.8365	X
SER	LIS897	Balkans	Serbia	Mokrin	20.4346	45.8365	X
SER	LIS899	Balkans	Serbia	Surcin	20.2698	44.7701	X
SER	LIS901	Balkans	Serbia	Surcin	20.2698	44.7701	X
SER	LIS902	Balkans	Serbia	Radojevo	20.8081	45.7599	X
SER	LIS903	Balkans	Serbia	Radojevo	20.8081	45.7599	X
SER	LIS904	Balkans	Serbia	Radojevo	20.8081	45.7599	X
SER	LIS906	Balkans	Serbia	Radojevo	20.8081	45.7599	X
SER	LIS908	Balkans	Serbia	Banatski Dvor	20.3796	45.3444	X
SER	LIS909	Balkans	Serbia	Banatski Dvor	20.3796	45.3444	X
SER	LIS911	Balkans	Serbia	Banatski Dvor	20.3796	45.3444	X
SER	LIS912	Balkans	Serbia	Becej	20.0391	45.5987	X
SER	LIS913	Balkans	Serbia	Becej	20.0391	45.5987	X
SER	LIS914	Balkans	Serbia	Becej	20.0391	45.5987	X
SER	LIS915	Balkans	Serbia	Becej	20.0391	45.5987	X
SER	LIS916	Balkans	Serbia	Becej	20.0391	45.5987	X
UKR	LIS453	Ukraine	Odes’ka oblast’		29.953	47.7258	X
UKR	LIS455	Ukraine	Rozdil'nians'kyi raion	Odes’ka oblast’	30.2159	46.8152	X
UKR	LIS459	Ukraine	Rozdil'nians'kyi raion	Odes’ka oblast’	30.2159	46.8152	X
UKR	LIS460	Ukraine	Rozdil'nians'kyi raion	Odes’ka oblast’	30.4009	46.7983	X
UKR	LIS467	Ukraine	Odes’ka oblast’		29.953	47.7258	X
UKR	LIS466	Ukraine	Odes’ka oblast’		29.953	47.7258	X
UKR	LIS469	Ukraine	Rozdil'nians'kyi raion	Odes’ka oblast’	30.4009	46.7983	X
UKR	LIS471	Ukraine	Rozdil'nians'kyi raion	Odes’ka oblast’	30.2159	46.8152	X
UKR	LIS468	Ukraine	Odes’ka oblast’		29.953	47.7258	X
UKR	LIS470	Ukraine	Rozdil'nians'kyi raion	Odes’ka oblast’	30.2159	46.8152	X
UKR	LIS456	Ukraine	Kominternivs'kyi raion	Odes’ka oblast’	30.7453	46.713	X
UKR	LIS460A	Ukraine	Rozdil'nians'kyi raion	Odes’ka oblast’	30.4009	46.7983	X
UKR	LIS475	Ukraine	Staniczno-Luganskij raion	Luganskaja oblast	39.0332	49.0481
UKR	LIS473	Ukraine	Staniczno-Luganskij raion	Luganskaja oblast	39.0332	49.0481
UKR	LIS473A	Ukraine	Staniczno-Luganskij raion	Luganskaja oblast	39.0332	49.0481
RUK	LIS1225	Russia	Komi Republic	Kortkerosski district, near the village Kortkeros	51.5167	61.8	X	Russia
RUK	LIS1226	Russia	Komi Republic	city of Syktyvkar, 6 km road Syktyvkar-Ezhva	50.8	61.7	X	Russia
RUK	LIS1228	Russia	Komi Republic	Kortkerosski district, near the village Kortkeros	51.5167	61.8	X	Russia
RUK	LIS1230	Russia	Komi Republic	Knyazhpogost district, near the village Sindor	51.95	62.8333	X	Russia
RUK	LIS1232	Russia	Komi Republic	Kortkerosski district, near the village Kortkeros	51.5167	61.8	X	Russia
RUK	LIS1233	Russia	Komi Republic	Knyazhpogost district, near the village Kasian-Kedva	52.2	63.7833	X	Russia
RUK	LIS1235	Russia	Komi Republic	Kortkerosski district, near the village Kortkeros	51.5167	61.8	X	Russia
RUK	LIS1236	Russia	Komi Republic	Kortkerosski district, near the village Kortkeros	51.5167	61.8	X	Russia
RUK	LIS1238	Russia	Komi Republic	Kortkerosski district, near the village Kortkeros	51.5167	61.8	X	Russia
RUK	LIS1239	Russia	Komi Republic	Kortkerosski district, near the village Kortkeros	51.5167	61.8	X	Russia
RUV	LIS1241	Russia	Kirovskaja Obłast	Orłovskij rejon	48.8679	58.5686	X	Russia
RUV	LIS1242	Russia	Kirovskaja Obłast	Orłovskij rejon	48.8679	58.5686	X	Russia
RUV	LIS1349	Russia	Kirovskaja Obłast	Sovetsk + Pizhanka; right side of Vyatka river	48.7975	57.4992	X	Russia
RUV	LIS1350	Russia	Kirovskaja Obłast	Sovetsk + Pizhanka; right side of Vyatka river	48.7975	57.4992	X	Russia
RUV	LIS1327	Russia	Kirovskaja Obłast	Suna; left side of Vyatka River	50.0643	57.8267	X	Russia
RUV	LIS1329	Russia	Kirovskaja Obłast	Suna; left side of Vyatka River	50.0643	57.8267	X	Russia
RUV	LIS1330	Russia	Kirovskaja Obłast	Suna; left side of Vyatka River	50.0643	57.8267	X	Russia
RUV	LIS1331	Russia	Kirovskaja Obłast	Suna; left side of Vyatka River	50.0643	57.8267	X	Russia
RUV	LIS1332	Russia	Kirovskaja Obłast	Suna; left side of Vyatka River	50.0643	57.8267	X	Russia
RUV	LIS1333	Russia	Kirovskaja Obłast	Suna; left side of Vyatka River	50.0643	57.8267	X	Russia
RUV	LIS1335	Russia	Kirovskaja Obłast	Suna; left side of Vyatka River	50.0643	57.8267	X	Russia
RUV	LIS1337	Russia	Kirovskaja Obłast	Suna; left side of Vyatka River	50.0643	57.8267	X
RUV	LIS1338	Russia	Kirovskaja Obłast	Suna; left side of Vyatka River	50.0643	57.8267	X
RUV	LIS1339	Russia	Kirovskaja Obłast	Suna; left side of Vyatka River	50.0643	57.8267	X
RUV	LIS1355	Russia	Tatarstan	Kazan; Malmyzh distr.	50.5682	57.1275	X
RUV	LIS1357	Russia	Tatarstan	Kazan; Malmyzh distr.	50.5682	57.1275	X
RUV	LIS1358	Russia	Tatarstan	Kazan; Malmyzh distr.	50.5682	57.1275	X
RUV	LIS1359	Russia	Tatarstan	Kazan; Malmyzh distr.	50.5682	57.1275	X
RUV	LIS1360	Russia	Tatarstan	Kazan; Malmyzh distr.	50.5682	57.1275	X
RUV	LIS1361	Russia	Tatarstan	Kazan; Malmyzh distr.	50.5682	57.1275	X
RUV	LIS1362	Russia	Tatarstan	Kazan; Malmyzh distr.	50.5682	57.1275	X
RUV	LIS1364	Russia	Tatarstan	Kazan; Malmyzh distr.	50.5682	57.1275	X
RUV	LIS1372	Russia	Tatarstan	Kazan; Malmyzh distr.	50.5682	57.1275	X
RUV	LIS1353	Russia	Kirovskaja Obłast	Omutninsk, east part of Kirov region, 150 km East from Kirov	52.2183	58.7416	X
RUV	LIS1244	Russia	Kirovskaja Obłast	Falenskij rejon	51.5967	58.3371	X
RUY	LIS1627	Russia	Yamal	Erkuta	68.98	68.19
RUY	LIS1631	Russia	Yamal	Panaevsk	70.1013	66.743
RUY	LIS1632	Russia	Yamal	Erkuta	68.98	68.19
RUY	LIS1637	Russia	Yamal	Erkuta	68.98	68.19
SIB	LIS1581	Russia	Yakutia		129.327	62.1121	X
SIB	LIS1588	Russia	Yakutia		129.327	62.1121	X
SIB	LIS1589	Russia	Yakutia		129.327	62.1121	X
SIB	LIS1590	Russia	Yakutia		129.327	62.1121	X
SIB	LIS1593	Russia	Yakutia		129.327	62.1121	X
SIB	LIS1595	Russia	Yakutia		129.327	62.1121	X
SIB	LIS1598	Russia	Yakutia		129.327	62.1121	X
SIB	LIS1599	Russia	Yakutia		129.327	62.1121	X
SIB	LIS1601	Russia	Yakutia		129.327	62.1121	X
SIB	LIS1602	Russia	Yakutia		129.327	62.1121	X
SIB	LIS1613	Russia	Yakutia		129.327	62.1121	X
SIB	LIS1615	Russia	Yakutia		129.327	62.1121	X
LTH	LIS444	Lithuania	Lithuania	Šakiai region, Lekėčiai	23.5831	55.0381
LTH	LIS450	Lithuania	Lithuania	Jurbarkas region, Alsena	23.7471	54.7694
LTH	LIS448	Lithuania	Lithuania	Šakiai region, Kretkaupis	23.1003	55.1775
LTH	LIS452	Lithuania	Lithuania	Kėdainiai region	23.9745	55.2801
LTH	LIS451	Lithuania	Lithuania	Jurbarkas region, Stakiai	23.0853	55.1823
BES	LIS1422	Belarus	Gomelski Obwód	powiat Dobrusz	31.3295	52.4032
BES	LIS1423	Belarus	Gomelski Obwód	powiat Dobrusz	31.3295	52.4032
EST	LIS1624	Estonia	Läänemaa		23.8184	58.9132
EST	LIS1626	Estonia	Hiiumaa Island		22.6538	58.8933
RUE	LIS1397	Russia	Pskov oblast	Dedovicki district	29.9456	57.5534
RUE	LIS1398	Russia	Pskov oblast	Loknya district	30.15	56.8333
